# A *cis*-encoded RNA interaction controls sub-operonic *spoVG* expression in *Staphylococcus aureus*

**DOI:** 10.64898/2026.09.18.752551

**Authors:** Raimy Lynch, Meja Pettersson, Pauline M.L. Coulon, Joanna M. Biazik, Jai J. Tree, Daniel G. Mediati

**Affiliations:** Australian Institute for Microbiology and Infection, University of Technology Sydney, Ultimo, NSW 2007, Australia; College of Science and Engineering, Flinders University, Bedford Park, SA 5042, Australia; Electron Microscopy Unit, University of New South Wales, Sydney, NSW 2052, Australia; School of Biotechnology and Biomolecular Sciences, University of New South Wales, Sydney, NSW 2052, Australia

## Abstract

Bacterial operons enable co-transcription of multiple genes, yet post-transcriptional mechanisms permitting differential regulation of individual genes within a polycistronic transcript remains incompletely understood. We demonstrate that a *cis*-encoded RNA-RNA interaction within the bicistronic *yabJ*-*spoVG* transcript forms an RNase III substrate that represses the transcription factor SpoVG in *Staphylococcus aureus*. Disruption of the *cis*-encoded regulation elevated monocistronic *spoVG* expression, reduced biofilm formation and cell wall peptidoglycan thickness, and increased sensitivity to cell wall-targeting antimicrobials in clinical vancomycin-intermediate *S. aureus*, consistent with phenotypes observed in an independent SpoVG overexpression strain. These findings uncover a previously undescribed mode of *cis*-regulatory control within a polycistronic operon and establish regulatory mRNA-mRNA interactions as a mechanism for sub-operonic gene regulation.

**SIGNIFICANCE STATEMENT:** Bacterial operons couple multiple genes into a single transcript, yet cells often adjust the output of individual genes. How this is achieved after transcription, and whether a transcript achieves this on its own has remained unclear. We show that the unusually long 5’ untranslated region of the *Staphylococcus aureus yabJ* mRNA base-pairs with the intercistronic region of the *yabJ*-*spoVG* transcript, repressing *spoVG* mRNA encoding a transcription factor. Disrupting the duplex increased *spoVG* and reshaped the SpoVG regulon. In a vancomycin-intermediate clinical isolate, this *cis*-regulation controls cell wall thickening, biofilm formation, and susceptibility to antimicrobials. *Cis*-encoded regulation within a polycistronic transcript provides a general route to gene-specific control.
