## Supplementary Table 1 for "A *cis*-encoded RNA interaction controls sub-operonic *spoVG* expression in *Staphylococcus aureus*"

### Sheet: A - Proteomics
Protein ID	Gene name	Log2FC	pvalue	FDR
SAA6008_01046	def	1.58957	9.83827e-05	0.039663
SAA6008_00145	aldA1	4.60941	0.000135079	0.039663
SAA6008_00195	pflA	1.99597	0.000189511	0.039663
SAA6008_00126	adhE	1.65141	0.00019887	0.039663
SAA6008_02174	pdp	1.23143	0.00023331	0.039663
SAA6008_00835	abcC	1.43543	0.000265113	0.039663
SAA6008_02459	sbi	2.15909	0.000315399	0.039663
SAA6008_02344	fdhF	-0.417735	0.000315512	0.039663
SAA6008_01662	citZ	1.02871	0.000328239	0.039663
SAA6008_02194	mtlA_1	-0.458171	0.000346015	0.039663
SAA6008_01913	ftn	1.31737	0.000369114	0.039663
SAA6008_01734	rot	1.30365	0.000436452	0.0414221
SAA6008_01759		-1.77986	0.000479214	0.0414221
SAA6008_00982		0.451823	0.000490617	0.0414221
SAA6008_02659	ldh2	0.79519	0.000574189	0.0432053
SAA6008_01263	glnA	-1.15468	0.000603417	0.0432053
SAA6008_01004		-0.800686	0.000656258	0.0432053
SAA6008_00768	secA	0.592955	0.000657949	0.0432053
SAA6008_01069	pycA	0.269499	0.000766338	0.0476743
SAA6008_00206	prsW	1.34396	0.00110604	0.0625337
SAA6008_00166	ipdC	1.37519	0.00112567	0.0625337
SAA6008_00117	drm	0.356346	0.00116391	0.0625337
SAA6008_00147		-1.27141	0.00142586	0.0698534
SAA6008_02130	thiM	1.34561	0.00145381	0.0698534
SAA6008_01935		1.56239	0.00157537	0.0698534
SAA6008_02329	ureG	-2.30184	0.00160995	0.0698534
SAA6008_02331	sarR	1.61862	0.00164177	0.0698534
SAA6008_02629	blaZ	0.655878	0.00165473	0.0698534
SAA6008_02674	nrdD	1.70386	0.0017199	0.0701009
SAA6008_01021	purK	0.932476	0.00182176	0.0717774
SAA6008_01406	ilvA	4.28846	0.00207646	0.0791733
SAA6008_00380	ahpF	0.499436	0.00225542	0.0809673
SAA6008_01198	rbgA	0.75538	0.00229935	0.0809673
SAA6008_00623	adhP	1.44829	0.00232901	0.0809673
SAA6008_02324	ureA	-4.81144	0.00250726	0.0838705
SAA6008_00152		-1.1382	0.00259231	0.0838705
SAA6008_02312	moaB	0.498036	0.002689	0.0838705
SAA6008_00194	pflB	1.97644	0.00282328	0.0838705
SAA6008_00910	rocD	1.69417	0.00287312	0.0838705
SAA6008_00437		0.874068	0.00290256	0.0838705
SAA6008_02310	moeA	0.64002	0.00297331	0.0838705
SAA6008_01315	citB	0.714952	0.00298017	0.0838705
SAA6008_02576	cidC	0.652367	0.00311492	0.085624
SAA6008_00526		-0.532315	0.00325274	0.0873805
SAA6008_02195	mtlD	-0.391538	0.00351891	0.0916422
SAA6008_00168		0.544548	0.00356645	0.0916422
SAA6008_01650	thrS	0.601255	0.00368264	0.0926144
SAA6008_01661	citC	0.850012	0.00420519	0.0995756
SAA6008_01595	csbD	0.639579	0.00425513	0.0995756
SAA6008_00518	cysK	0.586917	0.00428718	0.0995756
SAA6008_00068		-1.07295	0.00429641	0.0995756
SAA6008_02491		-0.673672	0.00444297	0.099929
SAA6008_02593	rocA	0.698751	0.00449443	0.099929
SAA6008_00892		-0.484017	0.00464247	0.099929
SAA6008_00559	capD	-0.835654	0.004709	0.099929
SAA6008_02142	atpG	-0.378785	0.00488821	0.099929
SAA6008_00210		0.567466	0.00490542	0.099929
SAA6008_01506	gcvT	-0.577755	0.00494707	0.099929
SAA6008_02326	ureC	-4.18122	0.004988	0.099929
SAA6008_02301		-0.578839	0.00512819	0.101025
SAA6008_01647	rpmI	-2.99097	0.005293	0.102563
SAA6008_02457	gpm	1.57433	0.00556485	0.105811
SAA6008_00205		0.668367	0.00563965	0.105811
SAA6008_01339	femA	1.0834	0.00580467	0.107205
SAA6008_01808	fumC	-0.369827	0.00599013	0.108764
SAA6008_01293	dhoM	1.48232	0.00611516	0.108764
SAA6008_01407	ald1	4.61008	0.00620522	0.108764
SAA6008_02191	glmS	-0.432096	0.00625715	0.108764
SAA6008_01789	hemY	1.01282	0.0064345	0.110226
SAA6008_00199	coa	3.56008	0.00669555	0.112063
SAA6008_00039	mecA	0.910823	0.0068863	0.112063
SAA6008_01723		0.585765	0.00707073	0.112063
SAA6008_01378	odhB	1.31058	0.00707637	0.112063
SAA6008_01675		1.92738	0.00708225	0.112063
SAA6008_02167	rimL	-1.26564	0.00718172	0.112063
SAA6008_02316	modA	0.720796	0.00720538	0.112063
SAA6008_02178	dps	0.786693	0.00734151	0.11268
SAA6008_01582		-0.883026	0.00748778	0.11268
SAA6008_01582		-0.883026	0.00748778	0.11268
SAA6008_01504	gcvPB	-0.277763	0.00755714	0.11268
SAA6008_00389	guaB	0.442078	0.00765972	0.11268
SAA6008_02666	acsA2	0.380927	0.00782889	0.11268
SAA6008_02446		-1.36025	0.00786437	0.11268
SAA6008_00659	pbp4	-1.75029	0.00794299	0.11268
SAA6008_01297		0.377377	0.00813651	0.11268
SAA6008_02335	ssaA_1	1.24121	0.00814044	0.11268
SAA6008_02325	ureB	-4.70914	0.0083098	0.11268
SAA6008_02407		-0.297955	0.00836102	0.11268
SAA6008_01008		-0.809954	0.00838902	0.11268
SAA6008_00954		0.501742	0.00856838	0.113796
SAA6008_01007	atl	1.5332	0.00874814	0.114892
SAA6008_01111	efb	1.71917	0.0089762	0.115005
SAA6008_01205	topA	-0.922475	0.00899441	0.115005
SAA6008_00728	queC	-0.579013	0.00904862	0.115005
SAA6008_01248		1.28712	0.00928426	0.116745
SAA6008_01290		0.284694	0.00953728	0.117884
SAA6008_01300	katE	0.81087	0.00966651	0.117884
SAA6008_01567		0.306547	0.00967407	0.117884
SAA6008_00141	cap5O	-0.885001	0.00977678	0.11792
SAA6008_02107	mazF	-0.61386	0.00989879	0.118186
SAA6008_00516	ftsH	-0.327068	0.0100367	0.118634
SAA6008_01544		0.578592	0.0101585	0.118885
SAA6008_01309		-1.10638	0.0103713	0.120185
SAA6008_01751	tal	1.40406	0.0105827	0.121444
SAA6008_00534	gltX	-0.357533	0.0107079	0.121699
SAA6008_02201	arg	1.17138	0.0110886	0.124826
SAA6008_01546		-0.600262	0.0112588	0.125547
SAA6008_02545		-0.576516	0.0114939	0.12697
SAA6008_00235	sle1	0.743709	0.0116914	0.127769
SAA6008_00307		0.741782	0.0117824	0.127769
SAA6008_00919	addB	-0.4288	0.0119148	0.12803
SAA6008_00231	tarL	-0.591773	0.0121877	0.128994
SAA6008_00148		-1.02079	0.0122663	0.128994
SAA6008_01821	gsaB	0.755317	0.0123592	0.128994
SAA6008_02524		0.377111	0.0125336	0.128994
SAA6008_02305		-0.614092	0.0125502	0.128994
SAA6008_00105	butA	0.470782	0.0127975	0.130402
SAA6008_02441	nirB	-0.396385	0.013094	0.132283
SAA6008_02568	sdaAA	-0.637236	0.0133751	0.133977
SAA6008_02746	yceI	0.416744	0.0135924	0.134343
SAA6008_02538	fnbA	-0.441714	0.0137157	0.134343
SAA6008_00567	azo1	-0.708739	0.0137645	0.134343
SAA6008_01766	pckA	2.88379	0.0140016	0.134343
SAA6008_00949	trpS	0.370421	0.0140691	0.134343
SAA6008_00381	ahpC	0.536453	0.0140935	0.134343
SAA6008_00525	pdxS	-0.976785	0.014595	0.137232
SAA6008_00699		0.437305	0.0146787	0.137232
SAA6008_00876	lipA	-0.280572	0.0147449	0.137232
SAA6008_02168	panK	-1.7127	0.0150769	0.139226
SAA6008_00498		0.707795	0.0156701	0.143582
SAA6008_00263		-0.699433	0.016479	0.149832
SAA6008_01391	msrB	0.622093	0.0173024	0.155479
SAA6008_01790	hemH	0.221591	0.0174518	0.155479
SAA6008_00648	mntC	2.17777	0.0174947	0.155479
SAA6008_00629		-0.978635	0.0183964	0.162273
SAA6008_00629		-0.978635	0.0183964	0.162273
SAA6008_01029	purH	0.684744	0.0187028	0.163753
SAA6008_01199	rnhB	-0.936528	0.0188832	0.164117
SAA6008_00911	gudB	0.678776	0.0190599	0.164444
SAA6008_00782	whiA	1.23383	0.0193298	0.165564
SAA6008_00173	hsdR	0.878059	0.0196622	0.166269
SAA6008_02527	manB	0.583866	0.0197137	0.166269
SAA6008_02575		-0.427165	0.0198341	0.166269
SAA6008_01586		0.439256	0.0206026	0.171495
SAA6008_02519		0.351022	0.0211897	0.175149
SAA6008_01678	uspA_1	0.561987	0.0219383	0.178944
SAA6008_01894		0.510873	0.0219516	0.178944
SAA6008_01022	purC	0.447371	0.0221445	0.17928
SAA6008_02211		1.79006	0.0229282	0.183464
SAA6008_00714		-0.603798	0.0229719	0.183464
SAA6008_00977		0.21078	0.0235464	0.184238
SAA6008_00886	dltD	-0.301989	0.0235534	0.184238
SAA6008_00325		0.536054	0.0236157	0.184238
SAA6008_01741	ribA	-0.824642	0.0236922	0.184238
SAA6008_01648	infC	0.761078	0.0239643	0.184542
SAA6008_01023	purS	1.65551	0.0240435	0.184542
SAA6008_02550		0.384453	0.0242416	0.184862
SAA6008_02663	fdaB	0.379611	0.0248196	0.186945
SAA6008_00149	tauB	-1.9046	0.0248311	0.186945
SAA6008_01926	pcrA	0.428733	0.0251083	0.186971
SAA6008_00133	cap5G	-1.18884	0.0251509	0.186971
SAA6008_01294	thrC	0.880613	0.0253197	0.18705
SAA6008_02138	murA	-0.208421	0.0255966	0.18792
SAA6008_01218	proS	-0.236846	0.0260069	0.189754
SAA6008_02071		2.01457	0.0268559	0.194746
SAA6008_01542		0.491613	0.0270639	0.195058
SAA6008_01236	ymfK	-1.36406	0.0275278	0.195857
SAA6008_01791	hemE	0.312776	0.0276528	0.195857
SAA6008_01130		-0.735365	0.0276718	0.195857
SAA6008_02247	budA1	-0.169868	0.0292274	0.205635
SAA6008_01505	gcvPA	-0.536279	0.0298877	0.209037
SAA6008_01229	pnpA	0.487735	0.0305128	0.212154
SAA6008_02772	gidA	-0.357599	0.0313687	0.215454
SAA6008_00923		0.275549	0.0314932	0.215454
SAA6008_02131	thiD	0.931202	0.0315343	0.215454
SAA6008_01326		-1.02962	0.0317266	0.215522
SAA6008_00821		0.421365	0.0320164	0.216248
SAA6008_02171	ldmS	-2.37481	0.0323233	0.21708
SAA6008_00663	fhuA	-0.655438	0.0334408	0.222159
SAA6008_01281		-0.605993	0.0334554	0.222159
SAA6008_01302	rpsN_1	0.454666	0.0345529	0.226644
SAA6008_00504	gcaD	-0.265962	0.0346088	0.226644
SAA6008_00965	fabI	0.146768	0.0347977	0.226644
SAA6008_01601	lytH	1.78262	0.0350621	0.226644
SAA6008_02644		-0.791663	0.0350895	0.226644
SAA6008_02644		-0.791663	0.0350895	0.226644
SAA6008_02140	atpE	-0.148033	0.0375154	0.240996
SAA6008_02356		-0.176291	0.0378064	0.241553
SAA6008_00817		-0.526024	0.0386022	0.244547
SAA6008_00536	cysS	0.56762	0.0387336	0.244547
SAA6008_01392		0.783172	0.0388958	0.244547
SAA6008_01387		-1.10678	0.0393788	0.245321
SAA6008_01097		-0.993693	0.039434	0.245321
SAA6008_01607	yajC	-0.939346	0.0406122	0.251292
SAA6008_00515	hpt	-0.305434	0.0410205	0.251292
SAA6008_02501	gltB2	-0.459503	0.0410316	0.251292
SAA6008_01188	rnc	0.537438	0.0413393	0.25144
SAA6008_01593		0.552584	0.0415722	0.25144
SAA6008_02586		0.499106	0.0418588	0.25144
SAA6008_00997	menF	0.37873	0.0419067	0.25144
SAA6008_02485	apbA	-0.634647	0.0428404	0.254923
SAA6008_02151	glyA	-0.632256	0.0429185	0.254923
SAA6008_01802		0.263687	0.0440926	0.260587
SAA6008_02215	fecB	-1.08498	0.0445412	0.261651
SAA6008_00387	xprT	0.92674	0.0447153	0.261651
SAA6008_01243		0.28235	0.0453666	0.261679
SAA6008_01425	birA	0.443927	0.0453821	0.261679
SAA6008_00283	LipoP4	3.4255	0.0453843	0.261679
SAA6008_00677		-0.795945	0.0458257	0.262942
SAA6008_00505	prs	0.306943	0.0463023	0.263497
SAA6008_01222		1.01938	0.0464595	0.263497
SAA6008_01222		1.01938	0.0464595	0.263497
SAA6008_02254	rpsI	-0.513882	0.0465913	0.263497
SAA6008_01032	ykoD	1.27699	0.0469834	0.263664
SAA6008_02748		-2.50905	0.047067	0.263664
SAA6008_00756		-0.421259	0.0495396	0.275249
SAA6008_01067		-0.85614	0.0496936	0.275249
SAA6008_00331	paaJ	-0.311722	0.0498336	0.275249

### Sheet: B - Motif
Genomic sequences extracted from MRSA str. JKD6009
>femA
attaaagcgtttatgttttagttttaacattaactattgtatacttatttagattagatttattatttttgacatttgcagaggggaaatagaaaaactgcaaatacggaaatgaaattaattaacgagagacaaataggagtaatgataatgaagtttacaaatttaacagctaaagag
>rot
ttcaactttgacaattgaatagaaagcaagtttatttacacttgtagttttatgcataagttagcacatacaagttttgggattgttgggatgtttgttaatacttgtatagtagctaaatatgtgattattaattgggagatgtttagcatgaaaaaagtaaataacgacactgtattt
>spa
tttacttcctgaataaatctttggacaaaattttattttataagttgtaaaacttacctttaaatttaattataaatatagattttagtattgcaatacataattcgttatattatgatgactttacaaatacatacagggggtattaatttgaaaaagaaaaacatttattcaattcgt
>sbi
ttctgaattaaacgcttttttacatagttaacactagttaatctattagttaacattagttaataattagttaatttccatttgtattctcatgtgataaattctaaaagcatacaataaatttaatatgtaaaaagaaagggaatacacatgaaaaataaatatatctcgaagttgcta
>icaR
ctttcgttagttaggttgtaagccatatggtaattgatagtattttaatttgcaatagattgttgttataattaaacggaaatatttgtaattgcaacttaattttcctgtaacatagtgtgattaattttcagtagggggttttaaaaattgaaggataagattattgataacgcaata
>sarR
atttaaccatattctagtaataaaaatattgaatttttatacttatttgtttagaatgaactttataacatagttggatagagtttcgatttaataaattacatgtgaaccttgctacaacaagatgtgcatcagaggagtggtttaataatgagtaaaattaatgacattaatgattta
>fmtB
acactggtactcaatatataatgatgataaaattaattttaattagatagagttgttttgtgtttttaacgcagatgctactacttatcttaacagttgattaagtgaaatcatttaacagcgagaataatcaaccaggaggatgacttaatgaatttattcagacaacaaaaatttagt
>esxA
atatatttatttaaaaaaagctaaaaatacttaaaaaactatatacatatactaataatttatatattatttgagtaaggagcactttttcaaaaaatagtgtccctaaaaagttttgataaacttaaaatattcaggaggtttctagttatggcaatgattaagatgagtccagaggaa
>sle1
agcggtaaaaatttatgagtattttaatgatgcgctacgagcgtatggtcttactgtgaaaacaggtgaatttggaacacacatgaatgttagcataaataatgatggtccagtcactattatttatgaaagtcaggacggcaaaattcaatgaaaaaaatagaggcatggttatctaaa
>blaZ
ataaaacaaaagcttactatgctcattattaataacttagccatttcaacaccttctttcaaatatttataataaactattgacaccgatattacaattgtaatattattgatttataaaaattacaactgtaatatcggagggtttattttgaaaaagttaatatttttaattgtaatt
>mecA
acatatcgtgagcaatgaactgattatacttaacattaaaaaagatgataacaccttctacacctccatatcacaaaaattataacattattttgacataaatactacatttgtaatatactacaaatgtagtcttatataaggaggatattgatgaaaaagataaaaattgttccactt
>ureA
tcgattagattgtttgcttcaatatcggatatgctaaaaatataattttctaattacacattgaactttgtatattacttgtttatcacaacaattaggattaatataaattttgtaaattgtatctaatatgaaattgggggttttaatttgcattttacacaacgagagcaagacaaa
