## Supplementary Table 2 for "A *cis*-encoded RNA interaction controls sub-operonic *spoVG* expression in *Staphylococcus aureus*"

### Sheet: A - Strains
Serotype	Strain	Genotype	Description	Reference
Escherichia coli K-12 der.	DH5⍺	-	Cloning and laboratory strain	Taylor et al. 1993
Escherichia coli K-12 der.	IM08B	-	Cloning and laboratory strain	Monk et al. 2015
Staphylococcus aureus subsp. aureus (ST239)	JKD6008	-	Clinical VISA isolate	Howden et al. 2010
Staphylococcus aureus subsp. aureus (ST239)	JKD6009	-	Clinical MRSA (vancomycin-sensitive) isolate	Howden et al. 2006
Staphylococcus aureus subsp. aureus (ST239)	JKD6009	𝚫rnc	Deletion of the rnc CDS (RNase III; WP_000043237.1)	Mediati et al. 2022
Staphylococcus aureus subsp. aureus (ST239)	JKD6008	yabJ 5'UTR-SNP	SNP of the yabJ 5'UTR chromosomal sequence	This study
Staphylococcus aureus subsp. aureus (ST239)	JKD6008	yabJ 5'UTR-SNP-repair	Chromosomal repair of yabJ 5'UTR-SNP	This study
Staphylococcus aureus subsp. aureus	RN4220	-	Cloning and laboratory strain	Nair et al. 2011

### Sheet: B - Oligos
Primer	Sequence (5' to 3')	Purpose
pIMAYZ_IM1	GGTACCCAGCTTTTGTTCCCTTTAGTGAGG	PCR amplification of pIMAYZ vector
pIMAYZ_IM2	GAGCTCCAATTCGCCCTATAGTGAGTCG	PCR amplification of pIMAYZ vector
pIMAYZ_IM151	AATACCTGTGACGGAAGATCACTTCG	Screen for pIMAYZ loss
pIMAYZ_IM152	TACATGTCAAGAATAAACTGCCAAAGC	Screen for pIMAYZ loss
yabJ-5'UTR.screen.F	CAACAAGGTGACTGAAGG	Screen for SNP sequence
yabJ-5'UTR.screen.R	GCAACGAACAAGCCAGAGTT	Screen for SNP sequence
gap.RTs	CGGTTACACTGAAGACGAA	RT-qPCR reference house-keeping gene gap
gap.RTas	CGTTATCATACCAAGCTGC	RT-qPCR reference house-keeping gene gap
femA.RTs	TACAAAGACCGTGTGTTAGTACC	RT-qPCR femA expression
femA.RTas	GTTATCTCGCTTGTTATGTGC	RT-qPCR femA expression
blaZ.RTs	GCACTTATTGAGGCTTCAATGAC	RT-qPCR blaZ expression
blaZ.RTas	GCAGCAGGTGTTGAAGTATCT	RT-qPCR blaZ expression
sle1.RTs	CTGCAACAACGACAAATAGAGG	RT-qPCR sle1 expression
sle1.Rtas	GCTGCGTTATCCCAGTTATTAGC	RT-qPCR sle1 expression
yabJ.RTs	GCTGATGTTCAAGCACAGAC	RT-qPCR yabJ expression
yabJ.Rtas	TCTACACAACTACGCGCTGG	RT-qPCR yabJ expression
spoVG.RTs	CGAATGAAAGCACTCGTTTCC	RT-qPCR spoVG expression
spoVG.Rtas	TAATAGGATGCGCGATGTCGC	RT-qPCR spoVG expression
yabJspoVG.RTs	CGCGTTTGCCAAAAGATGTG	RT-qPCR yabJ-spoVG expression
yabJspoVG_Rtas	CTAAGTCTTACATCTGTCAC	RT-qPCR yabJ-spoVG expression
pICS3seq.F	CATATGCGGTGTGAAATACCG	Verify cloned insert by PCR and Sanger sequencing
pICS3seq.R	GAATATATTTATTTGGCTCATATTTGC	Verify cloned insert by PCR and Sanger sequencing
pCN33seq.F	GTAAAACGACGGCCAGT	Verify cloned insert by PCR and Sanger sequencing
pCN33seq.R	GTATTACCGCCTTTGAGTGAGC	Verify cloned insert by PCR and Sanger sequencing
yabJspoVG.T7	TAATACGACTCACTATAGTAATGAACACAAGCCAGCGCGTAGTTGT	IVT of the yabJ 3'UTR and spoVG CDS (intergenic region)
yabJspoVG.T7_R	ACTGCCGACAAAGCTTTATGCTTTATCG	IVT of the yabJ 3'UTR and spoVG CDS (intergenic region)
yabJ5UTR.T7	TAATACGACTCACTATAGGAGGGCTGGTGGCTCTATTAATGGTGTTA	IVT of the yabJ 5'UTR
yabJ5UTR.T7.R	CCTGCTTCTTCCAAAACAACCTTTAAATTTTC	IVT of the yabJ 5'UTR
yabJ5UTR.asComp	ACTAAGGAAGTATAATCTTCAATCAATCTTTGTTTAACTTCT	Antisense competitor oligomer B
yabJspoVG.asComp	AGAAGCTTGATTAAACATATTAATCGAAAATTATAATTCCTTAAT	Antisense competitor oligomer A
pRAB11.screen.F	ATTAAGCAGCTCTAATGCGCTG	Verify cloned insert by PCR and Sanger sequencing
pRAB11.screen.R	CTTAACTATGCGGCATCAGAGC	Verify cloned insert by PCR and Sanger sequencing
Antisense.competitor_A	CCCCCCTATAGTATATATCTCTCTGTTTTATTTAGAAGCTTGATTAAACATATTAATCGAAAATTATAATTCCTTAATTTTACTTACTAA
Antisense.competitor_B	CTTGATTATATTCATCTACATCAGATAATTTCACTAAGGAAGTATAATCTTCAATCAATCTTTGTTTAACTTCTTTTGATTCTAC
Northern probe	Sequence (5' to 3')	Target
yabJ.NB	AACTACGCGCTGGCTTGTGTTCATTAAAATATTGACCATACACT	yabJ CDS sequence
spoVG.NB	TGAATTTCTTGTCTCATATCTGAATTAATAGGATGCGCGATGTCGCGGA	spoVG CDS sequence
Synthesized DNA (gBlock)
yabJ 5'UTR-SNP	CCTCACTAAAGGGAACAAAAGCTGGGTACCTGTTAATGAGGTCATTACTCTATTAGAAGAGAAAGAACGTTTGTTACCTGGCGGATATTTATTTTTATCAGATTTGGTAGGTAATCCATCGCTACTAAACAAAGTTGGTAAGTTAATTGCCAGTATTTACATGGAAGAAAAATTAGATGCTGTTGTTACCATTGCGACAAAAGGTATTTCATTGGCAAATGCGGTTGCTAATATTTTAAATTTACCAGTAGTAGTGATTAGAAAAGACAACAAGGTGACTGAAGGTTCTACAGTTTCAATTAATTACGTTTCAGGATCTTCAAGAAAAATAGAAACAATGGTACTTTCGAAGAGAACTTTAGCAGAAAATTCAAATGTTTTAGTTGTCGATGATTTTAT…	Construction of the pIMAYZ-yabJ-5'UTR-SNP vector for constructing the yabJ-5'UTR-SNP strain. This synthesized gBlock contains homology regions for pIMAYZ ligation, and the upstream and downstream chromosomal homology regions for SNP construction.
yabJ 5'UTR-SNP-repair	CCTCACTAAAGGGAACAAAAGCTGGGTACCGTCATTACTCTATTAGAAGAGAAAGAACGTTTGTTACCTGGCGGATATTTATTTTTATCAGATTTGGTAGGTAATCCATCGCTACTAAACAAAGTTGGTAAGTTAATTGCCAGTATTTACATGGAAGAAAAATTAGATGCTGTTGTTACCATTGCGACAAAAGGTATTTCATTGGCAAATGCGGTTGCTAATATTTTAAATTTACCAGTAGTAGTGATTAGAAAAGACAACAAGGTGACTGAAGGTTCTACAGTTTCAATTAATTACGTTTCAGGATCTTCAAGAAAAATAGAAACAATGGTACTTTCGAAGAGAACTTTAGCAGAAAATTCAAATGTTTTAGTTGTCGATGATTTTATGAGGGCTGGT…	Construction of the pIMAYZ-yabJ-5'UTR-SNP-repair vector for constructing the yabJ-5'UTR-SNP-repair strain. This synthesized gBlock contains homology regions for pIMAYZ ligation, and the upstream and downstream chromosomal homology regions for repairing the SNP.
pICS3::PtufA-yabJ-5'UTR	GCGCTGCAGCATCTTAGTTTTCTTCAATTTGTTTCTAACTAACTTCTAATATGAAGGAATCACTTTAATAGACTACATCTACTTATATTAGTTCTCAAATTGCATCTTGGACCGTTGTCAAATAGATTCAAAAGTATTTTCCTCAAAATCATAACTAGCATAACCCCTTGGGGCCTCTAAACGGGTCTTGAGGGGTTTTTTGGAATTC	Insertion of the yabJ-5'UTR sequence and the rrn1 terminator sequence into the pICS3::PtufA vector for constitutive expression of yabJ-5'UTR. This gBlock was amplified using primer pair pICS3.yabJ5UTR.F and pICS3.yabJ5UTR.R.

### Sheet: C - Plasmids
Plasmid	Description	Oligonucleotides used for construction (5' - 3')	Reference
pCN33::PtufA-gfp	Constitutively expressed PtufA promoter for GFP fusion protein into pCN33	-	Mediati et al. 2022
pICS3::PtufA	Constitutively expressed PtufA promoter into pICS3	-	Mediati et al. 2022
pRAB11	Inducible overexpression vector.	-	Helle et al. 2011
pCN33::PtufA-yabJ-spoVG-gfp	Constitutive expression of YabJ-SpoVG-GFP fusion	pCN33.yabJspoVG.F: gcgagatctctaagttttcataaaaggagttttagtat pCN33.yabJspoVG.R: cgcgatatcagcttcttctgaatcttctgatgt	This study
pICS3::PtufA-yabJ-5'UTR	Constitutive expression of yabJ-5'UTR	pICS3.yabJ5UTR.F: acgctgcagcatcttagttttcttc pICS3.yabJ5UTR.R: atagaattccaaaaaacccctcaagacc	This study
pICS3::PtufA-yabJ-5'UTRm1	Constitutive expression of yabJ-5'UTRm1	yabJ5UTRm1.F: tacatcagataatttcactaaagaagtatagtcttaaatgaatctttgtttaacttcttttgattctacctgcagtctc yabJ5UTRm1.R: gagactgcaggtagaatcaaaagaagttaaacaaagattcatttaagactatacttctttagtgaaattatctgatgta	This study
pCN33::PtufA-yabJ-spoVGc1-gfp	Constitutive expression of YabJ-SpoVGc1-GFP fusion	yabJ-spoVGc1.F: atttagaagcttgattaaacatattcatctaaaactataattctttaattttacttactaattcaatttctactttcacatcttttggca yabJ-spoVGc1.R: tgccaaaagatgtgaaagtagaaattgaattagtaagtaaaattaaagaattatagttttagatgaatatgtttaatcaagcttctaaat	This study
pRAB11::SpoVG	Inducible overexpression of SpoVG and the rrn1 terminator sequence.	pRAB11.spoVG.F: cgagcggtaccacagagagatatatactatagggg pRAB11.spoVG.R: agaggcgcccaaaaaacccctcaagacccgtttagaggccccaaggggttatgctagttaagcttcttctgaatcttctgat	This study
